# Mouse Forebrain Region-specific Molecular Characteristics and Cholinergic Neurons Subtyping: An Integrated Analysis Based on Spatial Multi-omics

**DOI:** 10.1101/2024.12.12.628119

**Authors:** Yujie Chen, Mengyao Han, Jiayue Meng, Dongjian Cao, Nianhao Cheng, Qingming Luo, Jie Yang, Guoqing Zhang

**Affiliations:** Bio-Med Big Data Center, Chinese Academy of Sciences Key Laboratory of Computational Biology, Shanghai Institute of Nutrition and Health, University of the Chinese Academy of Sciences, Chinese Academy of Sciences, Shanghai 200031, China; Putuo People’s Hospital, Shanghai Key Laboratory of Signaling and Disease Research, School of Life Sciences and Technology, Tongji University, Shanghai 200092, China; Britton Chance Center and MoE Key Laboratory for Biomedical Photonics, Wuhan National Laboratory for Optoelectronics-Huazhong University of Science and Technology, Wuhan 430074, China; State Key Laboratory of Digital Medical Engineering, Key Laboratory of Biomedical Engineering of Hainan Province, School of Biomedical Engineering, Hainan University, Haikou 570228, China

**Keywords:** Multi-omics, Spatial transcriptome-proteome, Mouse forebrain region, Cholinergic neurons-celltyping, RCA-FISH

## Abstract

The forebrain regions displays distinct yet under-characterized gene expression patterns. This study analyzed region-specific feature genes in forebrain regions and Isocortex sub-regions at both transcriptomic and proteomic levels. The key finding is the observation of low correlation but high functional similarity between mRNA and protein expression, which offers insights into the connection between gene expression forms in neuronal pathways and the neuronal activity state. Cholinergic neurons (CNs), play a vital role for the forebrain’s sensory and motor regulation. With Spatial-transcriptome and immunofluorescence joint analysis (STIF), which overcomes the limited resolution of the 10X Visium system, CNs- and CN-subtypes specific feature genes in the striatum and basal forebrain were identified, which providing crucial insights into the heterogeneity and functional diversity of these neuronal populations. The spatial distribution and expression pattern of the feature genes in this study were validated with either external datasets or rolling circle amplification-FISH, coincident results were revealed.
