## Supplementary material for "Mouse Forebrain Region-specific Molecular Characteristics and Cholinergic Neurons Subtyping: An Integrated Analysis Based on Spatial Multi-omics": Figure S1-S8,Table S1-S4: Table S3.xlsx

### Sheet: The HEG list of CINs
Table S3: The HEG list of CINs.
Gene.Symbol	avg_logFC	pct.1	pct.2	p_val_adj
Slc5a7	1.11673	0.723	0.092	3.67843e-73
Acly	1.17718	0.929	0.627	3.64637e-66
Ecel1	1.05004	0.691	0.142	4.75445e-61
Slc10a4	0.936008	0.654	0.092	5.11259e-61
Trpc3	0.853414	0.581	0.085	1.69142e-49
Slc7a14	0.815148	0.828	0.448	3.07379e-46
Slc17a8	0.686592	0.502	0.042	3.29633e-45
Ache	0.748503	0.667	0.211	3.81941e-41
Clstn2	0.629794	0.635	0.189	7.54885e-38
Tacr1	0.62002	0.547	0.117	2.76621e-37
Cpne4	0.596158	0.529	0.104	3.49277e-37
Slc18a3	0.510947	0.402	0.025	4.15302e-35
Chat	0.402192	0.353	0	8.46513e-35
Tuba1a	0.388729	1	1	5.13969e-34
Ntrk1	0.465551	0.402	0.04	2.61556e-31
Elavl2	0.542894	0.647	0.244	1.22954e-30
Tuba1b	0.462167	0.998	0.988	6.25911e-30
Ndn	0.4802	0.975	0.938	6.6974e-30
Slc25a1	0.529679	0.618	0.241	1.64749e-28
Uchl1	0.362545	1	1	3.47407e-28
Stmn3	0.385611	0.998	0.993	1.7169e-26
Ufsp1	0.398968	0.417	0.08	6.37768e-25
Kcnk9	0.451104	0.453	0.119	2.94068e-23
Zic1	0.452581	0.498	0.164	9.80645e-22
S100a10	0.500415	0.647	0.318	1.58473e-21
Tacr3	0.374495	0.309	0.035	3.05864e-21
Tmsb10	0.316259	1	1	3.92634e-21
Crabp2	0.324842	0.235	0.002	4.17551e-20
Tpbgl	0.322339	0.297	0.037	6.27173e-19
Stmn2	0.473738	0.853	0.687	7.94203e-19
Slc6a15	0.39065	0.578	0.264	8.71545e-18
Rab3b	0.413743	0.64	0.331	1.01028e-17
Ndnf	0.363078	0.324	0.065	3.32546e-17
Stmn1	0.425166	0.963	0.905	3.60391e-16
Lhx8	0.264479	0.277	0.042	7.61546e-16
Adcy2	0.386626	0.62	0.346	2.20781e-15
Kctd6	0.356249	0.446	0.179	1.56905e-14
Tubb2a	0.369964	0.963	0.915	2.52273e-14
Tubb4b	0.342853	0.897	0.794	1.77371e-13
Plcb4	0.302122	0.414	0.157	1.48073e-12
Asic2	0.259795	0.37	0.124	3.46573e-12
Cdh13	0.364141	0.772	0.572	6.47774e-12
Sphkap	0.276447	0.417	0.162	9.28026e-12
Vstm2l	0.35685	0.713	0.485	2.05364e-11
Disp2	0.324914	0.627	0.368	6.44736e-11
Nrip3	0.272334	0.38	0.144	6.87431e-11
Sv2c	0.328689	0.762	0.552	1.22061e-10
Resp18	0.283364	0.598	0.323	1.25293e-10
Gng2	0.252644	0.451	0.197	2.38231e-10
Prkca	0.314688	0.733	0.512	4.09405e-10
Epha5	0.282132	0.542	0.289	5.59001e-10
Ctnna2	0.31357	0.676	0.485	3.03228e-09
Tubb3	0.260597	0.963	0.91	3.57514e-09
Vat1	0.25369	0.4	0.172	4.09141e-09
Flot1	0.251072	0.527	0.286	5.85365e-09
Ccdc136	0.263205	0.35	0.142	9.74564e-09
Edil3	0.313038	0.75	0.537	1.68396e-08
Pde1a	0.285471	0.537	0.299	3.5271e-08
Ass1	0.263711	0.551	0.326	4.72261e-08
Parm1	0.321945	0.409	0.206	5.04034e-08
Timp2	0.291364	0.824	0.682	5.84955e-08
Mgst3	0.284569	0.865	0.704	8.03392e-08
Dner	0.317218	0.615	0.403	1.46626e-07
Serpine2	0.260475	0.978	0.94	4.23925e-07
Cacnb3	0.256756	0.637	0.448	1.17512e-06
Ptprs	0.25011	0.826	0.674	2.02597e-06
Robo2	0.260303	0.801	0.659	2.89643e-06
Nap1l5	0.274983	0.939	0.851	2.97042e-06
Rbms3	0.261438	0.586	0.403	6.38765e-06
Tmem130	0.253012	0.627	0.453	0.000118335

### Sheet: The HEG list of BFCNs
Table S3: The HEG list of BFCNs.
Gene.Symbol	avg_logFC	pct.1	pct.2	p_val_adj
Slc5a7	1.07306	0.773	0.22	7.55177e-41
Slc10a4	0.821438	0.708	0.22	1.69097e-32
Ecel1	0.912489	0.742	0.25	2.89938e-32
Acly	0.877515	0.932	0.806	2.37204e-29
Chat	0.421482	0.353	0.004	1.19096e-21
S100a10	0.726784	0.793	0.493	5.89008e-20
Sncg	0.811222	0.583	0.22	1.46969e-18
Ngfr	0.587559	0.488	0.119	2.26929e-18
Slc18a3	0.550799	0.454	0.093	2.7808e-18
Tuba1a	0.327413	1	1	2.07115e-17
Sv2c	0.583594	0.542	0.175	4.7657e-17
Ntrk1	0.458175	0.393	0.063	2.21213e-16
Uchl1	0.368049	1	1	8.05003e-16
Slc25a1	0.534382	0.631	0.317	4.0168e-14
Kctd6	0.447128	0.502	0.175	1.60182e-13
Tmsb10	0.319323	1	1	3.98816e-12
Actg1	0.250339	1	1	4.67717e-12
Ache	0.46989	0.773	0.507	4.93263e-12
Slc7a14	0.451805	0.759	0.519	4.16179e-10
Sphkap	0.389519	0.756	0.534	1.16783e-07
Elavl2	0.33791	0.861	0.664	1.65963e-07
S100a11	0.293025	0.234	0.052	1.12121e-05
Vat1	0.311682	0.658	0.451	1.29152e-05
Sqle	0.307833	0.583	0.392	0.000216709
Ass1	0.268183	0.6	0.362	0.000346525
Zic1	0.255964	0.614	0.366	0.000447858
Cox6a2	0.253685	0.278	0.101	0.000743618
Lhx8	0.258474	0.461	0.246	0.00120633
B630019K06Rik	0.263485	0.766	0.623	0.0019013
Cdh13	0.271903	0.62	0.459	0.0254543
Rab3b	0.25786	0.807	0.66	0.0303286

### Sheet:  molecular features of CNs
Table S3: The expression of 12 molecular features in striatal CINs or BFCNs.
Gene.Symbol	Description	Expression in our study	Reported expressed in striatal CINs	Reported expressed in BFCNs
Chat	involved in the cholinergic system to biosynthesis of acetylcholine	in striatal CINs and BFCNs	Cell Rep, 2018（30134177）	Curr Top Behav Neurosci, 2018 (28213811)
Slc18a3	a transporter protein that plays a major role in the function of cholinergic neurons by transporting acetylcholine from inside the cell to the synaptic cleft	in striatal CINs and BFCNs	Cell Rep, 2018（30134177）	Curr Top Behav Neurosci, 2018 (28213811)
Slc5a7	highly expressed in choliergic neurons, a transporter protein that plays a major role in the function of cholinergic neurons by transporting acetylcholine from inside the cell to the synaptic cleft	in striatal CINs and BFCNs	Cell Rep, 2018（30134177）	/
Slc10a4	encoded a carrier protein present in pre-synaptic terminals of CNs, acted as a cholinergic vesicular transporter	in striatal CINs and BFCNs	/	/
Ntrk1	belong to the neurotrophic receptor tyrosine kinase,which could be activated by neurotrophins during cholinergic basal forebrain neuron regulation	in striatal CINs and BFCNs	/	Neuronal Signal, 2019 (32269831)
Ecel1	a type II membrane-bound metalloprotease, which has been confirmed to be involved in nerve regeneration events owing to its unique transcriptional response to injury	in striatal CINs and BFCNs	/	/
Trpc3	type 3 canonical TRP channel, one non-selective calcium permeable channel,involved in modulating the depolarization of CINs	in striatal CINs	Neurol Sci, 2014 (24844791)	/
Slc17a8	expressed in cholinergic axon terminals in the striatum. Genetic deletion of VGLUT3 ameliorates motor symptoms in PD mouse models	in striatal CINs	Trends Pharmacol Sci, 2021(33775453)	/
Crabp2	Crabp2 mRNA was found to be expressed in the striatal CINs, important in peripheral nervous system regeneration and development in neuronal plasticity	in striatal CINs	/	/
Tpbgl	expressed in mouse’s basal ganglia	in striatal CINs	/	/
Ndnf	a neurotrophic factor expressed in the subthalamic nucleus neurons whose modulation with deep brain stimulation (DBS) improves the symptoms of Parkinson's disease (PD) and obsessive-compulsive disorder (OCD) patients	in striatal CINs	/	/
Ngfr	p75NTR mediated BFCNs neuronal death. Knockout of p75NTR leaded to an increase in the number of BFCNs and also affected the size of BFCNs	in BFCNs	/	Neuronal Signal, 2019 (32269831)

### Sheet:  striatal CIN subclusters
Table S3: The HEG list of 4 striatal CIN subclusters.
Gene.symbol	avg_logFC	pct.1	pct.2	p_val_adj	subcluster
Parm1	0.458292	0.693	0.306	5.82e-09	subcluster1
Ecel1	0.377814	0.989	0.855	9.02e-08	subcluster1
Ache	0.409117	0.943	0.763	2.45e-07	subcluster1
Pde1a	0.410717	0.739	0.468	2.2e-06	subcluster1
Crabp2	0.280893	0.455	0.194	0.000975	subcluster1
S100a10	0.256919	0.875	0.71	0.00199	subcluster1
Slc18a3	0.254752	0.625	0.419	0.0181	subcluster1
Robo2	0.339248	0.971	0.858	4.21e-05	subcluster2
Mgst3	0.272265	0.957	0.897	0.000294	subcluster2
Ptprs	0.253875	0.943	0.873	0.00182	subcluster2
Ndnf	0.315551	0.59	0.347	0.00664	subcluster3
Vstm2l	0.401574	0.927	0.726	1.98e-05	subcluster4
Serpine2	0.345971	1	1	4.6e-05	subcluster4

### Sheet: BFCN subclusters
Table S3: The HEG list of 3 BFCN subclusters.
Gene.symbol	avg_logFC	pct.1	pct.2	p_val_adj	subcluster
Acly	0.335511	1	1	2.24e-07	subclustera
Ecel1	0.302935	0.984	0.847	0.00107	subclustera
S100a10	0.283685	1	0.918	0.00861	subclustera
Slc18a3	0.273319	0.81	0.49	0.0173	subclustera
Sv2c	0.322288	0.825	0.663	0.0213	subclustera
Cdh13	0.428247	0.847	0.48	8.12e-06	subclusterb
Ache	0.439059	0.949	0.836	0.000253	subclusterc
Elavl2	0.347492	0.949	0.869	0.00221	subclusterc
