## Supplementary material for "Mouse Forebrain Region-specific Molecular Characteristics and Cholinergic Neurons Subtyping: An Integrated Analysis Based on Spatial Multi-omics": Figure S1-S8,Table S1-S4: Table S4.xlsx

### Sheet:  striatal CIN subclusters
Table S4: The HEG list of 4 striatal CIN subclusters.
Type	Gene	STR_CP_ACB_Not_Expressed_number	STR_CP_ACB_Expressed	proportion of single positive signals in CINs	proportion of double positive signals in CINs	subcluster
CINs	Parm1	1	100	0.00990099	0.990099	subcluster1
CINs	Ecel1	1	100	0.00990099	0.990099	subcluster1
CINs	Ache	4	97	0.039604	0.960396	subcluster1
CINs	Pde1a	2	99	0.019802	0.980198	subcluster1
CINs	Crabp2	37	64	0.366337	0.633663	subcluster1
CINs	S100a10	8	93	0.0792079	0.920792	subcluster1
CINs	Slc18a3	23	78	0.227723	0.772277	subcluster1
CINs	Robo2	18	83	0.178218	0.821782	subcluster2
CINs	Mgst3	9	92	0.0891089	0.910891	subcluster2
CINs	Ptprs	0	101	0	1	subcluster2
CINs	Ndnf	27	74	0.267327	0.732673	subcluster3
CINs	Vstm2l	44	57	0.435644	0.564356	subcluster4
CINs	Serpine2	22	79	0.217822	0.782178	subcluster4

### Sheet: BFCN subclusters
Table S4: The HEG list of 3 BFCN subclusters.
Type	Gene	PALm_PALv_Not_Expressed	PALm_PALv_Expressed	proportion of single positive signals in BFCNs	proportion of double positive signals in BFCNs	subcluster
BFCNs	Acly	1	181	0.00549451	0.994505	subclustera
BFCNs	Ecel1	0	182	0	1	subclustera
BFCNs	S100a10	10	172	0.0549451	0.945055	subclustera
BFCNs	Slc18a3	82	100	0.450549	0.549451	subclustera
BFCNs	Sv2c	29	153	0.159341	0.840659	subclustera
BFCNs	Cdh13	36	146	0.197802	0.802198	subclusterb
BFCNs	Ache	4	178	0.021978	0.978022	subclusterc
BFCNs	Elavl2	3	179	0.0164835	0.983516	subclusterc
